# Retrotransposon instability dominates the acquired mutation landscape of mouse induced pluripotent stem cells

**DOI:** 10.1101/2022.02.16.480772

**Authors:** Patricia Gerdes, Sue Mei Lim, Adam D. Ewing, Michael R. Larcombe, Dorothy Chan, Francisco J. Sanchez-Luque, Lucinda Walker, Alexander L. Carleton, Cini James, Anja S. Knaupp, Patricia E. Carreira, Christian M. Nefzger, Ryan Lister, Sandra R. Richardson, Jose M. Polo, Geoffrey J. Faulkner

**Affiliations:** Mater Research Institute - University of Queensland, TRI Building, Woolloongabba QLD 4102, Australia; Department of Anatomy & Developmental Biology, Monash University, Melbourne VIC 3800, Australia; Development and Stem Cells Program, Monash Biomedicine Discovery Institute, Melbourne VIC 3800, Australia; Australian Regenerative Medicine Institute, Monash University, Melbourne VIC 3800, Australia; GENYO. Pfizer-University of Granada-Andalusian Government Centre for Genomics and Oncological Research, PTS Granada 18016, Spain; Australian Research Council Centre of Excellence in Plant Energy Biology, School of Molecular Sciences, The University of Western Australia, Perth WA 6009, Australia; Harry Perkins Institute of Medical Research, Perth WA 6009, Australia; Queensland Brain Institute, University of Queensland, Brisbane QLD 4072, Australia; Adelaide Centre for Epigenetics and The South Australian Immunogenomics Cancer Institute, Faculty of Health and Medical Sciences, The University of Adelaide, Adelaide SA 5005, Australia

## Abstract

Induced pluripotent stem cells (iPSCs) can in principle differentiate into any cell of the body, and have revolutionized biomedical research and regenerative medicine. Unlike their human counterparts, mouse iPSCs (miPSCs) are reported to silence transposable elements (TEs) and prevent TE-mediated mutagenesis. Here we applied short-read or Oxford Nanopore Technologies (ONT) long-read genome sequencing to 38 bulk miPSC lines reprogrammed from 10 parental cell types, and 18 single-cell miPSC clones. While single nucleotide variants and structural variants restricted to miPSCs were rare, we found 83 *de novo* TE insertions, including examples intronic to *Brca1* and *Dmd*. LINE-1 (L1) retrotransposons were profoundly hypomethylated in miPSCs, beyond other TEs and the genome overall, and harbored alternative protein-coding gene promoters. Treatment with the L1 inhibitor lamivudine did not hinder reprogramming and efficiently blocked endogenous retrotransposition, as detected by ONT sequencing. These experiments reveal the complete spectrum and potential significance of mutations acquired by miPSCs.
