## Supplemental Table 1 for "Retrotransposon instability dominates the acquired mutation landscape of mouse induced pluripotent stem cells"

### Sheet: Bulk tissue miPSCs
Animal	Cell type	Illumina WGS reads (x150mer)		Illumina mRC-seq reads (x150mer)
		Count	Aligned %	Count	Aligned %
A67	Granulocyte.miPSC	797241788	99.3747	70923730	99.8091
	Hematopoietic_stem_cell.miPSC	789417376	99.6841	144257580	99.7594
	Fibroblast.miPSC	865579924	99.7209	131440584	99.8785
	Liver_epithelial_cell.miPSC	854438264	99.7429	160397372	99.8365
	Thymic_epithelial_cell.miPSC	843128882	99.7299	72775620	99.8444
	Intestinal_stem_cell.miPSC	802503514	99.665	146238396	99.8794
	Astrocyte.miPSC	827914132	99.5456	165470718	99.878
	Keratinocyte.miPSC	811449566	99.5643	130518582	99.8734
	Bulge_stem_cell.miPSC	786805420	99.5868	186189292	99.894
A82	Granulocyte.miPSC	791729762	99.5886	179722484	99.8564
	Hematopoietic_stem_cell.miPSC	862857594	99.7079	146506834	99.8458
	Fibroblast.miPSC	781077734	99.7594	81932358	99.8672
	Liver_epithelial_cell.miPSC	792264706	99.7184	48801662	99.8312
	Thymic_epithelial_cell.miPSC	830507498	99.6649	183635116	99.8369
	Intestinal_stem_cell.miPSC	828970410	99.7499	77642938	99.9082
	Astrocyte.miPSC	814277194	99.7246	187099996	99.899
	Keratinocyte.miPSC	784898234	99.7022	173846414	99.8995
	Bulge_stem_cell.miPSC	823644738	99.7067	121868402	99.8884
A172	Granulocyte.miPSC	868276054	99.683	NA
	Hematopoietic_stem_cell.miPSC	791329158	99.7923	118950550	99.8011
	Fibroblast.miPSC	851291010	99.8079	52936076	99.8412
	Liver_epithelial_cell.miPSC	927769062	99.6064	171989038	99.7968
	Thymic_epithelial_cell.miPSC	878850698	99.578	233082010	99.8988
	Intestinal_stem_cell.miPSC	799195758	99.4954	113238038	99.8702
	Keratinocyte.miPSC	869483190	99.572	184020554	99.8733
	Bulge_stem_cell.miPSC	821838172	99.6083	101808702	99.8765
I222e2	MEF	776246968	99.6787	86186492	99.8736
J333e3	MEF	846109074	99.6396	295984006	99.8691
J333e4	MEF	756940278	99.6908	142416006	99.851

### Sheet: Single-cell miPSC clones
Clone	miPSC culture	Illumina WGS reads (x150mer)		Illumina mRC-seq reads (x150mer)
		Count	Aligned %	Count	Aligned %
1	2i	668161912	99.6334	48264856	99.8779
	serum	770383542	99.3345	49513664	99.8727
2	2i	721875366	99.2548	48157088	99.8681
	serum	912682070	99.2566	54793202	99.8647
3	2i	828346618	99.2986	56771196	99.8763
	serum	1059719136	99.0781	56039648	99.8642
4	2i	736159708	99.3823	49452114	99.8454
	serum	906448154	97.7976	47022218	99.8612
5	2i	720516536	99.0403	54040534	99.8767
	serum	787027230	99.3431	58093536	99.8697
6	2i	925359006	98.617	54234124	99.8845
	serum	908808384	99.1877	49115866	99.8733
7	2i	693446774	97.6474	61556748	99.8786
	serum	773176066	99.553	37937870	99.8587
8	2i	728139762	98.5071	63366064	99.8776
	serum	908123290	99.5357	52158382	99.8673
9	2i	697036700	96.6417	69932556	99.9069
	serum	893355778	99.4536	49265636	99.8759
10	2i	N/A		59971280	99.8772
	serum			42642918	99.8627
11	2i			50473798	99.8499
	serum			50527474	99.8637
12	2i			47754980	99.8617
	serum			49313850	99.8568
13	2i			52272900	99.8028
	serum			59779830	99.8713
14	2i			46423216	99.8617
	serum			77292052	99.8715
15	2i			34950518	99.864
	serum			58391454	99.8786
16	2i			46786788	99.8474
	serum			45175302	99.8807
17	2i			61055454	99.855
	serum			48273862	99.8665
18	2i			54763938	99.8838
	serum			66459454	99.8835
I222e2.MEF	N/A	1556983696	98.1404	128229148	99.8731

### Sheet: Bulk MEF miPSCs and HeLa (ONT)
Sample	Culture	Treatment	ONT sequencing
			Flowcell ID	Yield (Gbp)
miPSC_CTRL_1	Serum	CTRL	PAH48565	80.09
miPSC_CTRL_2		CTRL	PAH49531	66.65
miPSC_CTRL_3		CTRL	PAK19669	60.26
miPSC_CTRL_4		CTRL	PAK19295	57.59
miPSC_CTRL_5		CTRL	PAK19235	58.11
miPSC_CTRL_6		CTRL	PAK09434	56.41
miPSC_LAM_1		3TC	PAH48464	57.27
miPSC_LAM_2		3TC	PAH56312	62.29
miPSC_LAM_3		3TC	PAK15431	60.25
miPSC_LAM_4		3TC	PAK18923	62
miPSC_LAM_5		3TC	PAI98154	31.62
miPSC_LAM_6		3TC	PAK17766	57.96
MEF	N/A	N/A	PAH49170	36.1
HeLa-M1A	Mouse L1-mCherry reporter	N/A	PAK44016	12.77
HeLa-M2B				14.65
HeLa-M3C				12.11
HeLa-M4D				19.26
HeLa-M5E				16.03
