## Supplemental Table 2 for "Retrotransposon instability dominates the acquired mutation landscape of mouse induced pluripotent stem cells"

### Sheet: Bulk miPSC variant count
Sample	Private variant counts
	SNV	INDEL	SV
Granulocyte.miPSC.A172.WGS	44	12	0
Granulocyte.miPSC.A67.WGS	30	1	2
Granulocyte.miPSC.A82.WGS	0	0	0
Hematopoietic_stem_cell.miPSC.A172.WGS	101	7	1
Hematopoietic_stem_cell.miPSC.A67.WGS	1	3	1
Hematopoietic_stem_cell.miPSC.A82.WGS	0	0	0
Fibroblast.miPSC.A172.WGS	377	37	6
Fibroblast.miPSC.A67.WGS	558	60	3
Fibroblast.miPSC.A82.WGS	79	11	4
Liver_epithelial_cell.miPSC.A172.WGS	253	17	1
Liver_epithelial_cell.miPSC.A67.WGS	0	3	1
Liver_epithelial_cell.miPSC.A82.WGS	164	8	0
Thymic_epithelial_cell.miPSC.A172.WGS	1	0	0
Thymic_epithelial_cell.miPSC.A67.WGS	0	0	0
Thymic_epithelial_cell.miPSC.A82.WGS	59	17	2
Intestinal_stem_cell.miPSC.A172.WGS	42	6	2
Intestinal_stem_cell.miPSC.A67.WGS	180	8	0
Intestinal_stem_cell.miPSC.A82.WGS	288	27	1
Astrocyte.miPSC.A67.WGS	219	22	2
Astrocyte.miPSC.A82.WGS	400	30	1
Keratinocyte.miPSC.A172.WGS	168	25	2
Keratinocyte.miPSC.A67.WGS	79	8	1
Keratinocyte.miPSC.A82.WGS	2	0	2
Bulge_stem_cell.miPSC.A172.WGS	270	50	0
Bulge_stem_cell.miPSC.A67.WGS	204	20	2
Bulge_stem_cell.miPSC.A82.WGS	84	15	0

### Sheet: Single-cell miPSC variant count
Sample	Private variant counts
	SNV	INDEL	SV
MEF.miPSC.Clone1.2i.WGS,MEF.miPSC.Clone1.Serum.WGS	105	82	1
MEF.miPSC.Clone1.2i.WGS	0	2	2
MEF.miPSC.Clone1.Serum.WGS	4	4	0
MEF.miPSC.Clone2.2i.WGS,MEF.miPSC.Clone2.Serum.WGS	73	42	3
MEF.miPSC.Clone2.2i.WGS	0	2	2
MEF.miPSC.Clone2.Serum.WGS	1	3	0
MEF.miPSC.Clone3.2i.WGS,MEF.miPSC.Clone3.Serum.WGS	54	31	1
MEF.miPSC.Clone3.2i.WGS	0	3	2
MEF.miPSC.Clone3.Serum.WGS	0	3	1
MEF.miPSC.Clone4.2i.WGS,MEF.miPSC.Clone4.Serum.WGS	80	52	0
MEF.miPSC.Clone4.2i.WGS	0	0	0
MEF.miPSC.Clone4.Serum.WGS	2	1	0
MEF.miPSC.Clone5.2i.WGS,MEF.miPSC.Clone5.Serum.WGS	57	43	0
MEF.miPSC.Clone5.2i.WGS	5	1	0
MEF.miPSC.Clone5.Serum.WGS	0	1	0
MEF.miPSC.Clone6.2i.WGS,MEF.miPSC.Clone6.Serum.WGS	57	26	0
MEF.miPSC.Clone6.2i.WGS	1	5	0
MEF.miPSC.Clone6.Serum.WGS	0	2	2
MEF.miPSC.Clone7.2i.WGS,MEF.miPSC.Clone7.Serum.WGS	61	35	1
MEF.miPSC.Clone7.2i.WGS	1	2	1
MEF.miPSC.Clone7.Serum.WGS	2	3	0
MEF.miPSC.Clone8.2i.WGS,MEF.miPSC.Clone8.Serum.WGS	325	390	2
MEF.miPSC.Clone8.2i.WGS	0	1	2
MEF.miPSC.Clone8.Serum.WGS	0	7	0
MEF.miPSC.Clone9.2i.WGS,MEF.miPSC.Clone9.Serum.WGS	71	38	2
MEF.miPSC.Clone9.2i.WGS	1	1	0
MEF.miPSC.Clone9.Serum.WGS	4	1	1

### Sheet: Bulk miPSC SNP INDEL impacts
Chrom	Position	REF	ALT	Sample	VAF	Annotation	LOF	NMD
chr1	87154391	C	T	Thymic_epithelial_cell.miPSC.A82.WGS	0.26	Ecel1|c.599G>A|p.Arg200Gln	NA	NA
chr13	51144399	G	T	Thymic_epithelial_cell.miPSC.A82.WGS	0.225	Spin1|c.387G>T|p.Trp129Cys,Spin1|c.453G>T|p.Trp151Cys,Spin1|c.378G>T|p.Trp126Cys	NA	NA
chr13	21520723	G	A	Bulge_stem_cell.miPSC.A67.WGS	0.189	Zkscan8|c.829C>T|p.Arg277Cys,Zkscan8|c.1045C>T|p.Arg349Cys	NA	NA
chr5	130669560	C	T	Bulge_stem_cell.miPSC.A67.WGS	0.225	Caln1|c.422C>T|p.Thr141Met,Caln1|c.296C>T|p.Thr99Met	NA	NA
chr1	172231229	G	A	Bulge_stem_cell.miPSC.A172.WGS	0.46	Atp1a4|c.2648C>T|p.Ala883Val	NA	NA
chr13	63525096	GCCATCTGCGTCTAC	GC	Bulge_stem_cell.miPSC.A172.WGS	0.562	Ptch1|c.2524_2536delGTAGACGCAGATG|p.Val842fs,Ptch1|c.2680_2692delGTAGACGCAGATG|p.Val894fs	Ptch1|1.00	Ptch1|1.00
chr13	92467021	C	G	Bulge_stem_cell.miPSC.A172.WGS	0.479	Fam151b|c.627G>C|p.Arg209Ser	NA	NA
chr5	125638327	A	T	Keratinocyte.miPSC.A172.WGS	0.242	Tmem132b|c.1099A>T|p.Arg367Trp	NA	NA
chr6	55218335	C	T	Keratinocyte.miPSC.A172.WGS	0.171	Fam188b|c.533C>T|p.Ala178Val	NA	NA
chr5	117252642	A	G	Liver_epithelial_cell.miPSC.A82.WGS	0.211	Taok3|c.1667A>G|p.Tyr556Cys	NA	NA
chr13	73499341	G	A	Liver_epithelial_cell.miPSC.A172.WGS	0.535	Lpcat1|c.710G>A|p.Arg237His	NA	NA
chr7	139638713	CT	CTCTCCTTCTCCTTTTCCTTCTT	Liver_epithelial_cell.miPSC.A172.WGS	0.275	Cfap46|c.4312_4332dupAAGAAGGAAAAGGAGAAGGAG|p.Glu1444_Arg1445insLysLysGluLysGluLysGlu	NA	NA
chr19	23374014	G	A	Intestinal_stem_cell.miPSC.A82.WGS	0.575	Mamdc2|c.547C>T|p.Arg183Cys	NA	NA
chr7	86385733	C	G	Intestinal_stem_cell.miPSC.A82.WGS	0.441	Olfr304|c.926G>C|p.Arg309Thr	NA	NA
chr9	7565632	GTT	GT	Intestinal_stem_cell.miPSC.A82.WGS	0.444	Mmp8|c.1025delT|p.Phe342fs	Mmp8|1.00	Mmp8|1.00
chr14	20348366	C	G	Intestinal_stem_cell.miPSC.A67.WGS	0.178	Fam149b|c.19C>G|p.Arg7Gly	NA	NA
chr2	34175865	G	C	Intestinal_stem_cell.miPSC.A67.WGS	0.24	Pbx3|c.1212C>G|p.Asn404Lys	NA	NA
chr4	139828617	T	A	Intestinal_stem_cell.miPSC.A67.WGS	0.186	Pax7|c.539A>T|p.Lys180Met	NA	NA
chr10	90049920	C	A	Intestinal_stem_cell.miPSC.A172.WGS	0.211	Anks1b|c.477C>A|p.Ser159Arg	NA	NA
chr12	98680390	C	T	Intestinal_stem_cell.miPSC.A172.WGS	0.214	Ptpn21|c.2977G>A|p.Ala993Thr	NA	NA
chr14	99136469	G	T	Fibroblast.miPSC.A67.WGS	0.186	Pibf1|c.823G>T|p.Glu275*	Pibf1|1.00	Pibf1|1.00
chr4	140579387	C	A	Fibroblast.miPSC.A67.WGS	0.222	Arhgef10l|c.958G>T|p.Val320Leu,Arhgef10l|c.1075G>T|p.Val359Leu	NA	NA
chr5	86498503	C	A	Fibroblast.miPSC.A67.WGS	0.421	Tmprss11g|c.204G>T|p.Glu68Asp	NA	NA
chr8	94861721	G	A	Fibroblast.miPSC.A67.WGS	0.368	Polr2c|c.269G>A|p.Cys90Tyr	NA	NA
chr9	56206824	C	T	Fibroblast.miPSC.A67.WGS	0.286	Peak1|c.4832G>A|p.Arg1611His	NA	NA
chr2	89074509	T	G	Fibroblast.miPSC.A172.WGS	0.357	Olfr1219|c.581A>C|p.Tyr194Ser	NA	NA
chr4	8854709	C	T	Fibroblast.miPSC.A172.WGS	0.564	Chd7|c.6049C>T|p.Arg2017Trp	NA	NA
chr9	49037226	T	C	Fibroblast.miPSC.A172.WGS	0.276	Usp28|c.2630T>C|p.Leu877Pro	NA	NA
chr6	78466820	G	A	Astrocyte.miPSC.A82.WGS	0.455	Reg3g|c.404C>T|p.Thr135Met	NA	NA
chr14	51999994	C	T	Astrocyte.miPSC.A67.WGS	0.25	Arhgef40|c.3739C>T|p.Arg1247*	Arhgef40|1.00	Arhgef40|1.00

### Sheet: Single-cell miPSC SNP INDEL imp
Chrom	Position	REF	ALT	Sample	VAF	Annotation	LOF	NMD
chr10	130162979	A	G	MEF.miPSC.Clone8.Serum.WGS,MEF.miPSC.Clone8.2i.WGS	0.344,0.500	Olfr825|c.346T>C|p.Phe116Leu	NA	NA
chr15	98849843	G	A	MEF.miPSC.Clone5.2i.WGS,MEF.miPSC.Clone5.Serum.WGS	0.414,0.358	Kmt2d|c.9599C>T|p.Ala3200Val	NA	NA
chr18	42511531	C	T	MEF.miPSC.Clone2.Serum.WGS,MEF.miPSC.Clone2.2i.WGS	0.571,0.538	Tcerg1|c.5C>T|p.Ala2Val	NA	NA
chr2	76743474	C	A	MEF.miPSC.Clone9.Serum.WGS	0.163	Ttn|c.71836G>T|p.Glu23946*,Ttn|c.52093G>T|p.Glu17365*	Ttn|1.00	Ttn|1.00
chr2	87903241	G	T	MEF.miPSC.Clone7.Serum.WGS,MEF.miPSC.Clone7.2i.WGS	0.441,0.472	Olfr1154|c.434C>A|p.Ala145Glu	NA	NA
chr3	136093546	C	A	MEF.miPSC.Clone7.Serum.WGS,MEF.miPSC.Clone7.2i.WGS	0.522,0.536	Bank1|c.1636G>T|p.Asp546Tyr,Bank1|c.1237G>T|p.Asp413Tyr	NA	NA
chr4	11528689	T	C	MEF.miPSC.Clone4.Serum.WGS,MEF.miPSC.Clone4.2i.WGS	0.286,0.217	1110037F02Rik|c.3925T>C|p.Phe1309Leu	NA	NA
chr4	119381342	T	G	MEF.miPSC.Clone8.Serum.WGS,MEF.miPSC.Clone8.2i.WGS	0.564,0.359	Ccdc30|c.-64-2A>C|	Ccdc30|0.17	Ccdc30|0.17
chr4	139453262	G	T	MEF.miPSC.Clone2.Serum.WGS,MEF.miPSC.Clone2.2i.WGS	0.343,0.237	Ubr4|c.10429G>T|p.Ala3477Ser	NA	NA
chr7	16218142	GC	GCCAC	MEF.miPSC.Clone8.Serum.WGS,MEF.miPSC.Clone8.2i.WGS	0.306,0.552	Dhx34|c.553_555dupGTG|p.Val185dup	NA	NA
chr8	24924092	TTCT	TT	MEF.miPSC.Clone9.Serum.WGS,MEF.miPSC.Clone9.2i.WGS	0.485,0.407	Adam32|c.173_174delAG|p.Lys59fs	Adam32|1.00	Adam32|1.00
chr8	110980610	G	A	MEF.miPSC.Clone5.2i.WGS,MEF.miPSC.Clone5.Serum.WGS	0.396,0.432	Ddx19a|c.547C>T|p.Gln183*	Ddx19a|1.00	Ddx19a|1.00

### Sheet: Bulk miPSC SV impacts
Chrom1	Position1	Chrom2	Position2	Type	Sample	VAF	Gene(s)	Impact(s)
chr13	67629231	chr11	79937995	BND	Granulocyte.miPSC.A67.WGS	0.088	Utp6,Zfp729a	gene_fusion
chr6	126782935	chr5	142742773	BND	Granulocyte.miPSC.A67.WGS	0.16	Tnrc18	transcript_ablation
chr13	65648350	chr13	66431821	INV	Granulocyte.miPSC.A82.WGS	0.112	Gm10324,2410141K09Rik	inversion
chr12	3705891	chr12	3915957	DEL	Hematopoietic_stem_cell.miPSC.A172.WGS	0.209	Dnmt3aos,Dnmt3a,Dtnb	feature_ablation
chr19	8889220	chr19	8890409	DEL	Hematopoietic_stem_cell.miPSC.A67.WGS	0.132	Lbhd1,1810009A15Rik	exon_loss_variant,disruptive_inframe_deletion,upstream_gene_variant
chr8	120146352	chr8	120244713	DUP	Astrocyte.miPSC.A82.WGS	0.096	A330074K22Rik,6430548M08Rik,Fam92b	intergenic_region,downstream_gene_variant,duplication,upstream_gene_variant
chr1	22623080	chr1	22636349	INV	Fibroblast.miPSC.A172.WGS	0.258	Rims1	intron_variant,splice_donor_variant,splice_acceptor_variant,inversion,splice_region_variant
chr15	103764338	chr15	103907614	DUP	Fibroblast.miPSC.A172.WGS	0.05	Mucl2,Mucl1	intergenic_region,downstream_gene_variant,duplication,upstream_gene_variant
chr3	93830112	chr3	94233793	INV	Fibroblast.miPSC.A172.WGS	0.042	Gm10697,Gm9125,Tdpoz5,Gm10696	inversion
chr6	61460320	chr6	61593915	DEL	Fibroblast.miPSC.A172.WGS	0.183	Ccser1	intron_variant,exon_loss_variant,splice_donor_variant,splice_acceptor_variant,splice_region_variant
chr13	22026673	chr13	22041840	DUP	Fibroblast.miPSC.A67.WGS	0.214	Hist1h2ah,Hist1h4i,Hist1h2bk	intergenic_region,downstream_gene_variant,duplication,upstream_gene_variant
chr13	63183162	chr12	96123101	BND	Fibroblast.miPSC.A82.WGS	0.018	2010111I01Rik	transcript_ablation
chr17	36301855	chr17	36383340	DEL	Intestinal_stem_cell.miPSC.A82.WGS	0.092	H2-M10.1,H2-M10.3	feature_ablation
chr8	71077083	chr8	71866236	INV	Liver_epithelial_cell.miPSC.A172.WGS	0.085	Nr2f6,Mvb12a,Pgls,Unc13a,Gm7827,Haus8,Slc27a1,Gtpbp3,Tmem221,Ushbp1,Colgalt1,Nxnl1,Jak3,Plvap,Fcho1,Fam129c,Myo9b,Use1,Ankle1,Ano8,Abhd8,Bst2,Gm38415,Dda1,Mrpl34,Babam1,Insl3,B3gnt3,Mir6769b,Ocel1	inversion
chr17	51128061	chr17	51318730	DUP	Bulge_stem_cell.miPSC.A67.WGS	0.105	Mir669p-2,Mir669a-7,Mir669a-6,Mir669a-12,Mir669a-4,Mir669a-10,Mir669a-11,Mir669a-5,Tbc1d5,Mir669p-1,Mir669a-8,Mir669a-9	intergenic_region,duplication,bidirectional_gene_fusion,upstream_gene_variant
chr7	34227213	chr7	34230092	DEL	Thymic_epithelial_cell.miPSC.A67.WGS	0.093	Gpi1	exon_loss_variant,frameshift_variant

### Sheet: Single-cell miPSC SV impacts
Chrom1	Position1	Chrom2	Position2	Type	Sample	VAF	Gene(s)	Impact(s)
chr11	40736644	chr11	40739159	DEL	MEF.miPSC.Clone3.2i.WGS,MEF.miPSC.Clone3.Serum.WGS	0.113,0.106	Nudcd2	intron_variant,splice_region_variant,upstream_gene_variant,splice_donor_variant,splice_acceptor_variant,frameshift_variant
chr13	48947314	chr11	46299949	BND	MEF.miPSC.Clone2.2i.WGS,MEF.miPSC.Clone2.Serum.WGS	0.270,0.189	Mir6989,Cyfip2,Fam120a	bidirectional_gene_fusion,frameshift_variant,gene_fusion
chr16	25420391	chr14	118614285	BND	MEF.miPSC.Clone1.2i.WGS	0.113	Tprg,Abcc4	gene_fusion
chr17	35192249	chr17	35197628	DUP	MEF.miPSC.Clone8.2i.WGS,MEF.miPSC.Clone8.Serum.WGS	0.320,0.336	Mir6973a,Ltb	duplication,downstream_gene_variant,upstream_gene_variant,intergenic_region
chr3	137745857	chr17	81512478	BND	MEF.miPSC.Clone6.Serum.WGS	0.117	Slc8a1	transcript_ablation
chr5	78474102	chr4	148041418	BND	MEF.miPSC.Clone8.2i.WGS	0.18	Mthfr	transcript_ablation,feature_fusion
chr5	144012283	chr10	60892675	BND	MEF.miPSC.Clone8.2i.WGS,MEF.miPSC.Clone8.Serum.WGS	0.113,0.224	Ccz1	transcript_ablation
chr6	38373662	chr4	147427821	BND	MEF.miPSC.Clone4.2i.WGS	0.115	Zfp982	transcript_ablation
chr7	15313198	chr7	15782853	DEL	MEF.miPSC.Clone3.2i.WGS	0.097	Obox1,Obox2,Obox3,Obox5	feature_ablation
chrY	6357865	chr16	45540687	BND	MEF.miPSC.Clone3.Serum.WGS	0.489	Slc9c1	transcript_ablation
chrY	22211222	chr1	107442142	BND	MEF.miPSC.Clone9.2i.WGS,MEF.miPSC.Clone9.Serum.WGS	0.358,0.517	Serpinb7	transcript_ablation
